# Climate resilience conserved in global germplasm repositories: Picking the most promising parents for agile plant breeding

**DOI:** 10.1101/2024.05.11.593573

**Authors:** Quinn Campbell, Nora Castaneda-Alvarez, Ryan Domingo, Eric Bishop-von Wettberg, Bryan Runck, Hervé Nandkangré, Anna McCormick, Nathan Fumia, Jeffrey Neyhart, Benjamin Kilian, Peterson Wambugu, Desterio Nyamongo, Sariel Hübner, Sidney Sitar, Addie Thompson, Loren Rieseberg, Michael A. Gore, Michael Kantar

**Affiliations:** Department of Tropical Plant and Soil Sciences, University of Hawai’i at Mānoa, Honolulu, HI, USA; Global Crop Diversity Trust, Bonn, Germany; Department of Plant and Soil Science, University of Vermont, Burlington, VT, USA; Department of Geography, Environment, and Society, University of Minnesota, Minneapolis, MN, USA; USDA-ARS, Genetic Improvement for Fruits and Vegetables Lab, Chatsworth, NJ, USA; Kenya Agricultural and Livestock Research Organization | KALRO, Genetic Resources Research Institute, Kikuyu, Kenya; Galilee Research Institute (MIGAL), Tel Hai College, Upper Galilee, Israel; Department of Plant, Soil, and Microbial Sciences, Michigan State University, East Lansing, Michigan, USA; Department of Botany, University of British Columbia, Vancouver, Canada; School of Integrative Plant Science, Cornell University, Ithaca, New York, USA

**Keywords:** Genomic Selection, FIGS, Future Projection, Climate Resilience, Crop Adaptation

## Abstract

Crop diversity is an essential resource for national and international breeding programs aimed at preparing global agriculture for a changing climate to ensure global food security. To do this there are related risks that need to be evaluated (1) does the genetic diversity needed for climate adaptation exist somewhere? And (2) is such genetic diversity accessible? To evaluate these risks, we consider the test case of publicly available genotyped and georeferenced sorghum landraces (n = 1,937) to ask if diversity is sufficient to support breeding for climate change adaptation. Answering these questions allows for characterization of the best potential parents and the geographies that harbor the most potentially promising genetypes for crop improvement. We subset this data into national, regional, and global geographic regions, and complete/mini core collections to understand the potential for climate adaptation in regional germplasm. Study accessions were given a future climate resilience score based on future climatic projections and a genomic adaptive capacity score using genomic estimated adaptive values (GEAVs) generated from environmental genomic selection - EGS) to ask whether this accessible diversity stored in germplasm repositories is potentially sufficient to meet forecasted changes in growing environments under climate change. We find that genomic resilience capacity is highly variable among countries and regions. High geographical variability was also found for climate resilience. To equitably adapt agriculture to future climate conditions, increased accessibility to plant genetic resources is essential.
