## Supplemental able 3 for "Climate resilience conserved in global germplasm repositories: Picking the most promising parents for agile plant breeding"

### Sheet: bioclim_var_table
Supplemental Table 3. Metadata of environmental variables used in analysis with a full name, units, and category.
Environmental Trait	Variable ID	Unit	Category	WorldClim ID	Source
Annual Mean Temperature	Ann.Mean.Tmp	°C	Temperature	bio1	WordClim
Mean Diurnal Range	Mean.Diurn.Rng	°C	Temperature	bio2	WordClim
Temperature Seasonality	Tmp.Seas	°C/100	Temperature	bio4	WordClim
Maximum temperature of the warmest month	Max.Tmp.Wrm.M	°C	Temperature	bio5	WordClim
Minimum temperature of the coldest month	Min.Tmp.Cld.M	°C	Temperature	bio6	WordClim
Mean temperature of the wettest quarter	Mean.Tmp.Wet.Q	°C	Temperature	bio8	WordClim
Mean temperature of the dryest quarter	Mean.Tmp.Dry.Q	°C	Temperature	bio9	WordClim
Mean temperature of the warmest quarter	Mean.Tmp.Wrm.Q	°C	Temperature	bio10	WordClim
Mean temperature of the coldest quarter	Mean.Tmp.Cld.Q	°C	Temperature	bio11	WordClim
Mean temperature quarter 1	tmean_Q1	°C	Temperature		WordClim
Mean temperature quarter 2	tmean_Q2	°C	Temperature		WordClim
Mean temperature quarter 3	tmean_Q3	°C	Temperature		WordClim
Mean temperature quarter 4	tmean_Q4	°C	Temperature		WordClim
Annual Precipitation	Ann.Prc	kg m-2	Precipitation	bio12	WordClim
Precipitation of the wettest month	Prc.Wet.M	kg m-2	Precipitation	bio13	WordClim
Precipitation of the dryest month	Prc.Dry.M	kg m-2	Precipitation	bio14	WordClim
Precipitation Seasonality	Prc.Seas	kg m-2	Precipitation	bio15	WordClim
Precipitation of the wettest quarter	Prc.Wet.Q	kg m-2	Precipitation	bio16	WordClim
Precipitation of the dryest quarter	Prc.Dry.Q	kg m-2	Precipitation	bio17	WordClim
Precipitation of the warmest quarter	Prc.Wrm.Q	kg m-2	Precipitation	bio18	WordClim
Precipitation of the coldest quarter	Prc.Cld.Q	kg m-2	Precipitation	bio19	WordClim
Precipitation in quarter 1	prec_Q1	kg m-2	Precipitation		WordClim
Precipitation in quarter 2	prec_Q2	kg m-2	Precipitation		WordClim
Precipitation in quarter 3	prec_Q3	kg m-2	Precipitation		WordClim
Precipitation in quarter 4	prec_Q4	kg m-2	Precipitation		WordClim
Aggregated topsoil pH	topsoil_pH	pHx10	Soil (chemical)		SoilGrids
Aggregated subsoil pH	subsoil_pH	pHx10	Soil (chemical)		SoilGrids
Aggregated topsoil Cation Exchange Capacity	topsoil_cec	mmol(c)/kg	Soil (chemical)		SoilGrids
Aggregated subsoil Cation Exchange Capacity	subsoil_cec	mmol(c)/kg	Soil (chemical)		SoilGrids
Aggregated topsoil nitrogen content	topsoil_nitrogen	cg/kg	Soil (chemical)		SoilGrids
Aggregated subsoil nitrogen content	subsoil_nitrogen	cg/kg	Soil (chemical)		SoilGrids
Aggregated topsoil sand content	topsoil_sand	g/kg	Soil (physical)		SoilGrids
Aggregated subsoil sand content	subsoil_sand	g/kg	Soil (physical)		SoilGrids
Aggregated topsoil silt content	topsoil_silt	g/kg	Soil (physical)		SoilGrids
Aggregated subsoil silt content	subsoil_silt	g/kg	Soil (physical)		SoilGrids
Aggregated topsoil clay content	topsoil_clay	g/kg	Soil (physical)		SoilGrids
Aggregated subsoil clay content	subsoil_clay	g/kg	Soil (physical)		SoilGrids
Aggregated topsoil soil organic carbon	topsoil_soc	dg/kg	Soil (physical)		SoilGrids
Aggregated subsoil soil organic carbon	subsoil_soc	dg/kg	Soil (physical)		SoilGrids
