## Supplemental table 5 for "Climate resilience conserved in global germplasm repositories: Picking the most promising parents for agile plant breeding"

### Sheet: supplementary_table_xval_predic
Supplemental Table 5. Prediction accuracies (mean Pearson's r across 50 runs) for environmental genomic selection of all environmental variables across cross-validation schemes.
trait	rrBLUP_frac50	rrBLUP_frac80	rrBLUP_frac90	rrBLUP_kfold2	rrBLUP_kfold5	rrBLUP_kfold10	gblup.gaussian_frac50	gblup.gaussian_frac80	gblup.gaussian_frac90	gblup.gaussian_kfold2	gblup.gaussian_kfold5	gblup.gaussian_kfold10	gblup.exponential_frac50	gblup.exponential_frac80	gblup.exponential_frac90	gblup.exponential_kfold10	gblup.exponential_kfold2	gblup.exponential_kfold5	BayesCpi_frac50	BayesCpi_frac80	BayesCpi_frac90	BayesCpi_kfold2	BayesCpi_kfold5	BayesCpi_kfold10
topsoil_pH	0.723172	0.735069	0.733897	0.545688	0.59585	0.612137	0.578982	0.60075	0.597069	0.572146	0.593164	0.598254	0.58685	0.59303	0.600517	0.597534	0.568555	0.591272	0.562012	0.58723	0.599466	0.492557	0.492052	0.447266
subsoil_pH	0.408858	0.4206	0.419368	0.377643	0.396388	0.410037	0.385392	0.370924	0.371392	0.359619	0.364451	0.368163	0.366173	0.37551	0.370219	0.373453	0.359154	0.372606	0.402009	0.416123	0.415044	0.345652	0.352577	0.307059
topsoil_cec	0.483645	0.539119	0.536197	0.443901	0.510094	0.529727	0.457125	0.500507	0.511617	0.422507	0.47599	0.498172	0.431997	0.502046	0.522261	0.504741	0.39939	0.480974	0.464456	0.505334	0.50068	0.432582	0.438323	0.32101
subsoil_cec	0.477265	0.513054	0.524755	0.432706	0.494025	0.511903	0.425546	0.48435	0.497482	0.403032	0.455802	0.479125	0.436212	0.479012	0.502889	0.485961	0.395929	0.464158	0.443065	0.485746	0.488384	0.399289	0.416496	0.305575
topsoil_nitrogen	0.361384	0.43237	0.446448	0.251538	0.363377	0.414469	0.311464	0.393858	0.425938	0.298575	0.377349	0.414358	0.325974	0.388448	0.405099	0.382932	0.288137	0.354517	0.292966	0.384425	0.398731	0.219437	0.271086	0.139804
subsoil_nitrogen	0.20048	0.228837	0.23595	0.160352	0.203698	0.215617	0.173401	0.229812	0.246754	0.176919	0.221307	0.238106	0.182196	0.211811	0.220094	0.217593	0.168431	0.204697	0.176815	0.205163	0.21576	0.134375	0.142361	0.0695176
topsoil_sand	0.47824	0.531142	0.540471	0.434728	0.504234	0.526148	0.45704	0.509323	0.515772	0.437612	0.478116	0.499113	0.450324	0.514118	0.532104	0.522871	0.436617	0.500429	0.447388	0.49624	0.508155	0.393539	0.413626	0.312782
subsoil_sand	0.409376	0.465457	0.48463	0.361892	0.429185	0.460448	0.372748	0.436078	0.440943	0.360912	0.406804	0.425778	0.374502	0.430948	0.459438	0.450273	0.362651	0.422085	0.377766	0.424878	0.428889	0.317846	0.346011	0.243673
topsoil_silt	0.49952	0.512266	0.522407	0.444192	0.492459	0.509796	0.47946	0.509557	0.510426	0.461101	0.495359	0.505109	0.476528	0.50662	0.510924	0.508512	0.464533	0.499244	0.471837	0.495552	0.501469	0.411939	0.418346	0.333692
subsoil_silt	0.434712	0.459911	0.475735	0.388466	0.443323	0.459908	0.408836	0.435739	0.442385	0.394649	0.429969	0.440388	0.409548	0.446694	0.45483	0.452538	0.396421	0.442244	0.395153	0.42387	0.432958	0.343578	0.358012	0.249559
topsoil_clay	0.402951	0.474755	0.488202	0.337094	0.436224	0.472595	0.343853	0.420474	0.453188	0.355252	0.430372	0.453137	0.357613	0.433392	0.457853	0.450227	0.353694	0.428017	0.341643	0.422364	0.444005	0.296505	0.312617	0.188082
subsoil_clay	0.34574	0.453174	0.477282	0.311124	0.411358	0.451774	0.317241	0.37703	0.416239	0.31365	0.390103	0.407919	0.302577	0.394939	0.418958	0.422675	0.316759	0.395571	0.310087	0.39404	0.395295	0.241228	0.264156	0.161564
topsoil_soc	0.50381	0.570725	0.590132	0.393723	0.520486	0.566296	0.464538	0.532825	0.564015	0.451048	0.51595	0.550626	0.44505	0.547308	0.550905	0.551305	0.438801	0.533003	0.396121	0.500383	0.515397	0.337424	0.376494	0.240307
subsoil_soc	0.285003	0.339694	0.359819	0.220871	0.291724	0.329464	0.255504	0.299325	0.332071	0.247487	0.313833	0.333864	0.247271	0.307775	0.334921	0.32567	0.228879	0.296618	0.238762	0.310441	0.317524	0.184237	0.228161	0.129728
Ann.Mean.Tmp	0.619966	0.673393	0.687654	0.643291	0.672639	0.689047	0.653799	0.69421	0.695489	0.602699	0.612397	0.650399	0.663563	0.690114	0.690985	0.614869	0.521172	0.585684	0.646624	0.68107	0.688189	0.545161	0.58112	0.544267
Tmp.Seas	0.765397	0.784467	0.786694	0.72598	0.7722	0.78353	0.743848	0.775603	0.780826	0.684825	0.706092	0.735953	0.737649	0.786972	0.793591	0.686007	0.558409	0.62181	0.732441	0.773297	0.777222	0.635566	0.695832	0.654063
Mean.Diurn.Rng	0.406148	0.447721	0.4568	0.331974	0.409131	0.438013	0.378908	0.432445	0.441603	0.361817	0.414163	0.424397	0.378321	0.434665	0.445454	0.424923	0.352763	0.404967	0.338442	0.397065	0.410254	0.250009	0.310705	0.224651
Max.Tmp.Wrm.M	0.632813	0.668662	0.673373	0.583581	0.638279	0.659253	0.621759	0.669981	0.673383	0.570273	0.615495	0.643321	0.618489	0.667998	0.670883	0.615169	0.540547	0.588485	0.588069	0.635253	0.642984	0.499135	0.536948	0.511778
Min.Tmp.Cld.M	0.712613	0.708738	0.711115	0.659522	0.691954	0.700696	0.654239	0.682072	0.680863	0.588039	0.553494	0.601349	0.668159	0.685362	0.68639	0.592226	0.523502	0.548858	0.688916	0.702052	0.703212	0.60813	0.607662	0.56171
Mean.Tmp.Wet.Q	0.541835	0.611553	0.631236	0.466893	0.576845	0.614459	0.479067	0.576956	0.595014	0.449991	0.503386	0.542824	0.490326	0.575727	0.593595	0.417967	0.399849	0.354405	0.438728	0.538888	0.558632	0.356719	0.417217	0.305397
Mean.Tmp.Dry.Q	0.707885	0.712701	0.711939	0.649248	0.685224	0.698974	0.670895	0.678336	0.685021	0.621142	0.554271	0.558835	0.661632	0.686889	0.686569	0.561592	0.545219	0.531356	0.681463	0.699595	0.701214	0.590289	0.610697	0.569397
Mean.Tmp.Wrm.Q	0.636561	0.66619	0.680448	0.562797	0.646494	0.66715	0.621884	0.673461	0.680142	0.578583	0.629001	0.653718	0.625584	0.667562	0.67177	0.6388	0.555709	0.597109	0.592159	0.631355	0.651081	0.499638	0.536583	0.486111
Mean.Tmp.Cld.Q	0.763926	0.773188	0.772508	0.703723	0.753666	0.762599	0.727102	0.751914	0.749325	0.625523	0.650346	0.685537	0.738589	0.750912	0.750252	0.644092	0.60913	0.605269	0.737964	0.760534	0.760035	0.644755	0.695689	0.640577
Ann.Prc	0.369297	0.422253	0.435041	0.308649	0.386536	0.420158	0.337454	0.371244	0.380104	0.287774	0.347455	0.364183	0.336477	0.379277	0.397472	0.357971	0.263605	0.327875	0.313276	0.365517	0.370325	0.246328	0.283974	0.225984
Prc.Seas	0.561353	0.603476	0.610484	0.524291	0.585185	0.602598	0.512695	0.567998	0.585902	0.496115	0.566489	0.576018	0.529562	0.571071	0.579395	0.576157	0.522075	0.563511	0.47511	0.54699	0.56721	0.416062	0.456689	0.38055
Prc.Wet.Q	0.398126	0.44067	0.456222	0.335584	0.413649	0.442537	0.342739	0.384889	0.402193	0.271437	0.327493	0.336283	0.330398	0.382674	0.394141	0.239492	0.242041	0.243775	0.315872	0.375459	0.390365	0.245417	0.293501	0.235075
Prc.Dry.Q	0.572531	0.608027	0.611518	0.504661	0.579023	0.598944	0.521243	0.52736	0.527144	0.509495	0.523765	0.526276	0.527171	0.547961	0.543918	0.541816	0.519974	0.53931	0.478457	0.556083	0.57758	0.397105	0.469163	0.38792
Prc.Cld.Q	0.27789	0.343278	0.369398	0.227084	0.303216	0.348004	0.26058	0.293836	0.307584	0.209933	0.2665	0.299273	0.23015	0.30117	0.321777	0.275686	0.201269	0.242749	0.277023	0.316726	0.330324	0.222748	0.246819	0.184839
Prc.Wrm.Q	0.428712	0.447037	0.449205	0.321635	0.391421	0.419192	0.384798	0.413299	0.421369	0.367685	0.399572	0.41307	0.38938	0.410121	0.421254	0.411845	0.367466	0.404518	0.408757	0.424123	0.431404	0.343415	0.340752	0.294385
Prc.Wet.M	0.388878	0.438847	0.447544	0.324186	0.405446	0.434844	0.353329	0.39353	0.394103	0.291565	0.33634	0.357636	0.352638	0.377916	0.396946	0.32506	0.237709	0.283907	0.339844	0.378073	0.39554	0.262414	0.297469	0.228594
Prc.Dry.M	0.520676	0.568187	0.565578	0.437857	0.529165	0.552474	0.45917	0.437204	0.438262	0.445016	0.438637	0.437048	0.472488	0.460229	0.462278	0.461975	0.447423	0.466757	0.434526	0.524384	0.53482	0.357752	0.413164	0.340588
tmean_Q1	0.739199	0.752543	0.753039	0.704199	0.737955	0.74739	0.711731	0.733542	0.736267	0.630792	0.667638	0.691702	0.715619	0.737131	0.738195	0.668704	0.610073	0.613339	0.704582	0.741964	0.743464	0.616514	0.661221	0.614806
tmean_Q2	0.713451	0.733265	0.741859	0.630378	0.708144	0.727646	0.691318	0.734752	0.741593	0.637169	0.650786	0.695901	0.697968	0.728945	0.732063	0.665464	0.610201	0.638804	0.679145	0.716056	0.727082	0.610957	0.637813	0.592305
tmean_Q3	0.622034	0.655095	0.658994	0.538558	0.618163	0.640503	0.5968	0.643496	0.657388	0.556064	0.59749	0.62717	0.611413	0.646001	0.654546	0.616306	0.56379	0.604671	0.581373	0.63164	0.630375	0.50149	0.527364	0.487296
tmean_Q4	0.688755	0.708814	0.713804	0.649563	0.691285	0.705936	0.676703	0.695695	0.696034	0.604585	0.624932	0.65375	0.685334	0.699322	0.701709	0.647408	0.575563	0.608583	0.659027	0.69772	0.701361	0.55706	0.603917	0.559993
prec_Q1	0.641657	0.657518	0.660399	0.58274	0.622269	0.643232	0.620474	0.650926	0.655865	0.612065	0.641831	0.652262	0.621117	0.648086	0.654276	0.628555	0.60755	0.629943	0.621827	0.644344	0.649479	0.536138	0.572821	0.555616
prec_Q2	0.43971	0.49538	0.511573	0.377115	0.458022	0.492806	0.417141	0.484434	0.493156	0.421528	0.473711	0.491287	0.426625	0.473729	0.482784	0.488029	0.417917	0.467238	0.371526	0.436931	0.459352	0.304499	0.344022	0.276616
prec_Q3	0.595973	0.639848	0.655006	0.538047	0.626289	0.646092	0.593992	0.634636	0.645949	0.523334	0.546474	0.563948	0.576924	0.636981	0.653998	0.49967	0.464775	0.433514	0.549565	0.600295	0.613105	0.45983	0.510958	0.473609
prec_Q4	0.556962	0.590658	0.59617	0.481487	0.559591	0.580855	0.526636	0.55084	0.562358	0.48721	0.524609	0.544317	0.527736	0.552272	0.558531	0.51875	0.484802	0.509441	0.516236	0.561931	0.570307	0.436236	0.486135	0.421978
